# Unravelling the genetic basis for the rapid diversification of male genitalia between *Drosophila* species

**DOI:** 10.1101/2020.06.19.161018

**Authors:** Joanna F. D. Hagen, Cláudia C. Mendes, Shamma R. Booth, Javier Figueras Jimenez, Kentaro M. Tanaka, Franziska A. Franke, Luis. Baudouin-Gonzalez, Amber M. Ridgway, Saad Arif, Maria D. S. Nunes, Alistair P. McGregor

## Abstract

In the last 240,000 years, males of the *Drosophila simulans* species clade have evolved striking differences in the morphology of their epandrial posterior lobes and claspers (surstyli). These changes have most likely been driven by sexual selection and mapping studies indicate a highly polygenic and generally additive genetic basis. However, we have limited understanding of the gene regulatory networks that control the development of genital structures and how they evolved to result in this rapid phenotypic diversification. Here, we used new *D. simulans / D. mauritiana* introgression lines on chromosome 3L to generate higher resolution maps of posterior lobe and clasper differences between these species. We then carried out RNA-seq on the developing genitalia of both species to identify the genes expressed during this process and those that are differentially expressed between the two species. This allowed us to test the function of expressed positional candidates during genital development in *D. melanogaster*. We identified several new genes involved in the development and possibly the evolution of these genital structures, including the transcription factors Hairy and Grunge. Furthermore, we discovered that during clasper development Hairy negatively regulates *tartan*, a gene known to contribute to divergence in clasper morphology. Taken together our results provide new insights into the regulation of genital development and how this evolves between species.
