## Supplementary File 1 for "Unravelling the genetic basis for the rapid diversification of male genitalia between *Drosophila* species"

### Sheet: S1
S1. Novel IL breakpoint co-ordinates
Introgression Lines, inc duplicates (Abbrev grouped name)	Generated by	Chr	Left-hand break point								Right-hand break point
			marker is D. sim*				marker is D. mau*				marker is D. mau*				marker is D. sim*
			Marker	FWD primer		REV Primer seq	Marker	FWD primer		REV Primer seq	Marker	REV primer			Marker	REV primer		FWD Primer seq
				co-o**	seq			co-o**	seq			co-o**	seq	FWD Primer seq		co-o**	seq
D08.04	Tanaka et al 2015	3L	WGS (Stern)	5911371	TCTATCCAGGACATCCTGTGTGCTGCAGGACGAGGCCGG	NA	WGS (Stern)	5915612	AAGGCAAAAAAAGAACCAAGTAAATATATTCTTAATCCG	NA	WGS (Stern)	9158500	NA	TTAAATTTCGTGGTAATTAACGGACAGACATTGCTTTTA	WGS (Stern)	9167745	NA	ATTTTGTAACCGATCAACTGCGCAGTTGCCCTTGTAAAT
D11.01	Tanaka et al 2015	3L	WGS (Stern)	7527144	TTCTGGCTCTTCGTTCTGCTTGTCGGTTTTGTTGTCAC	NA	WGS (Stern)	7527144	NA	NA	WGS (Stern)	15075323	NA	NA	WGS (Stern)	15084689	NA	NA
D21.43e	Tanaka et al 2015	3L	WGS (Stern)	7673295	TAGCATGAGCTTTTCACACATCTCACTTAATTAAAATTGC	NA	WGS (Stern)	7680270	ATGCTCTTCGATTAAAACGGAGCAAAAATATTCTGCGCT	NA	WGS (Stern)	8556334	NA	ATCGATCAAGTGTCACGTGCAAAAGTATATTTTATAGAT	WGS (Stern)	8699778	NA	AGGTTGCGACTGGCCTTTCAGTTCGAGCGAGCGCAGCTT
D21.43	Tanaka et al 2015	3L	WGS (Stern)	7441137	CCCATAAGACAAGCTCACACT	NA	WGS (Stern)	7716931	CATCTGGGCCAATTGAGAGG	NA	WGS (Stern)	8903265	NA	AAAGACAATCAAATAAACTTAAAAACCTGTAAAAATTTA	WGS (Stern)	9055135	NA	GGGACATTTGATATATTTATTAACATTTAGCAAACATAT
D23.42	Tanaka et al 2015	3L	WGS (Stern)	8253548	CGTGTTAAATGGGCCCATAAATCTTTGGCGTTGTGTGTA	NA	3L_8.257seq	8257254	GCGTACACACAATTTTCCGC	GCAATGTCGCTTTGGATGGA	WGS (Stern)	11075370	NA	CGTCGAATGGCATTTGGATGGGCCAAATGGGGGAAATCG	WGS (Stern)	11084746	NA	TCCAGACCATACAAATTGAGATATATATCCTATGTATAA
4.6.9.1 (4.6)	Hagen et al 2019	3L	8.82HpaII	8825180	ATACCCCTTCAATCCCTGCT	CGAGGTTCCTCTGATTTGGA	3L_8.71HindIII	9092982	TTAGCACAAACCGTCGATGG	TTTACGACTTTCACGCGTGG	na	15075323	NA	NA	WGS (Stern)	15084689	NA	NA
4.6.9.4 (4.6)	Hagen et al 2019	3L	8.82HpaII	8825180	ATACCCCTTCAATCCCTGCT	CGAGGTTCCTCTGATTTGGA	3L_8.71HindIII	9092982	TTAGCACAAACCGTCGATGG	TTTACGACTTTCACGCGTGG	na	15075323	NA	NA	WGS (Stern)	15084689	NA	NA
4.11.5.3 (4.11)	Hagen et al 2019	3L	8.82HpaII	8825180	ATACCCCTTCAATCCCTGCT	CGAGGTTCCTCTGATTTGGA	3L_8.71HindIII	9092982	TTAGCACAAACCGTCGATGG	TTTACGACTTTCACGCGTGG	na	15075323	NA	NA	WGS (Stern)	15084689	NA	NA
4.12.3.5 (4.12)	Hagen et al 2019	3L	8.79	9178292	CATCCGTATTGTCCTGGCC	CCGTTACACAAGACACACGA	9.19Mb	9571715	AGAGAGAAGGCGCCGATATT	AAGTTTCAATGGCAGCGTTTA	na	15075323	NA	NA	WGS (Stern)	15084689	NA	NA
11.10.5.6 (11)	Hagen et al 2019	3L	8.79	9178292	CATCCGTATTGTCCTGGCC	CCGTTACACAAGACACACGA	9.19Mb	9571715	AGAGAGAAGGCGCCGATATT	AAGTTTCAATGGCAGCGTTTA	na	15075323	NA	NA	WGS (Stern)	15084689	NA	NA
170.1.16 (170)	Hagen et al 2019	3L	10.8	11180488	TATAGCTGGCCACAGCATTG	GAACTTTGAGGCACGGAGTC	11.087	11426189	TCAGTATTTTCCCGCGCTAC	CAGCTTGTTCATCTCGCAAA	na	15075323	NA	NA	WGS (Stern)	15084689	NA	NA
170.1.16HX (170)	Hagen et al 2019	3L	10.8	11180488	TATAGCTGGCCACAGCATTG	GAACTTTGAGGCACGGAGTC	11.087	11426189	TCAGTATTTTCCCGCGCTAC	CAGCTTGTTCATCTCGCAAA	na	15075323	NA	NA	WGS (Stern)	15084689	NA	NA
164.2.16.4 (164)	Hagen et al 2019	3L	12.1	11790336	CCAGGGTCGTTCACTT	CCCAGCTTTGTTTCGAATGT	11.9	12277961	CGGACTTGAGCGACCTTCTA	AAAACGAGCGGACTGCTTC	na	15075323	NA	NA	WGS (Stern)	15084689	NA	NA
164.2.16.6 (164)	Hagen et al 2019	3L	12.1	11790336	CCAGGGTCGTTCACTT	CCCAGCTTTGTTTCGAATGT	11.9	12277961	CGGACTTGAGCGACCTTCTA	AAAACGAGCGGACTGCTTC	na	15075323	NA	NA	WGS (Stern)	15084689	NA	NA
111.8.3.10 (111)	Hagen et al 2019	3L	11.9	12277961	CGGACTTGAGCGACCTTCTA	AAAACGAGCGGACTGCTTC	12.4	12419849	GTCCCAGCACACAGCCTATT	CGGGCTGTAACGGTAACAAT	na	15075323	NA	NA	WGS (Stern)	15084689	NA	NA
4.14m2.22.1 (4.14m)	Hagen et al 2019	3L	11.9	12277961	CGGACTTGAGCGACCTTCTA	AAAACGAGCGGACTGCTTC	12.4	12419849	GTCCCAGCACACAGCCTATT	CGGGCTGTAACGGTAACAAT	12.88	13185900	GCCGCTGCATTGAGAACT	CTCTCCGGGTAATTGCACA	13.2	13201679	TCGTTGAGGTGGCAAATGTC	CCCTGCATTATGACGAGCAC
10.15.7.5.6.7 (10)	Hagen et al 2019	3L	11.9	12277961	CGGACTTGAGCGACCTTCTA	AAAACGAGCGGACTGCTTC	12.4	12419849	GTCCCAGCACACAGCCTATT	CGGGCTGTAACGGTAACAAT	13.39	13393862	ACAAACAAGCTGGCAGAAGG	ACACACACTCGCACTTAGGA	13.429	13430286	CTTGACGCTGCAAGGAGTAA	TCGCTAAAGTTTGTCGCCTC
10.15.7.5.6.11 (10)	Hagen et al 2019	3L	11.9	12277961	CGGACTTGAGCGACCTTCTA	AAAACGAGCGGACTGCTTC	12.4	12419849	GTCCCAGCACACAGCCTATT	CGGGCTGTAACGGTAACAAT	13.39	13393862	ACAAACAAGCTGGCAGAAGG	ACACACACTCGCACTTAGGA	13.429	13430286	CTTGACGCTGCAAGGAGTAA	TCGCTAAAGTTTGTCGCCTC
43.13.8.5 (43)	Hagen et al 2019	3L	11.9	12277961	CGGACTTGAGCGACCTTCTA	AAAACGAGCGGACTGCTTC	12.4	12419849	GTCCCAGCACACAGCCTATT	CGGGCTGTAACGGTAACAAT	12.9112	12911531	ATCGCACGAGCAAATAGCTT	CCTCACTTGTTGGGCATTTT	12.9112	12911597	ATCGCACGAGCAAATAGCTT	CCTCACTTGTTGGGCATTTT
43.13.8.8.13 (43)	Hagen et al 2019	3L	11.9	12277961	CGGACTTGAGCGACCTTCTA	AAAACGAGCGGACTGCTTC	12.4	12419849	GTCCCAGCACACAGCCTATT	CGGGCTGTAACGGTAACAAT	12.9112	12911531	ATCGCACGAGCAAATAGCTT	CCTCACTTGTTGGGCATTTT	12.9112	12911597	ATCGCACGAGCAAATAGCTT	CCTCACTTGTTGGGCATTTT
43.13.8.8.16 (43)	Hagen et al 2019	3L	11.9	12277961	CGGACTTGAGCGACCTTCTA	AAAACGAGCGGACTGCTTC	12.4	12419849	GTCCCAGCACACAGCCTATT	CGGGCTGTAACGGTAACAAT	12.9112	12911531	ATCGCACGAGCAAATAGCTT	CCTCACTTGTTGGGCATTTT	12.9112	12911597	ATCGCACGAGCAAATAGCTT	CCTCACTTGTTGGGCATTTT
16.12.11.24.3.14 (16.14)	Hagen et al 2019	3L	11.9	12277961	CGGACTTGAGCGACCTTCTA	AAAACGAGCGGACTGCTTC	12.4	12419849	GTCCCAGCACACAGCCTATT	CGGGCTGTAACGGTAACAAT	12.9112	12911531	ATCGCACGAGCAAATAGCTT	CCTCACTTGTTGGGCATTTT	12.9112	12911597	ATCGCACGAGCAAATAGCTT	CCTCACTTGTTGGGCATTTT
16.12.30.4 (16.30)	Hagen et al 2019	3L	11.9	12277961	CGGACTTGAGCGACCTTCTA	AAAACGAGCGGACTGCTTC	12.4	12419849	GTCCCAGCACACAGCCTATT	CGGGCTGTAACGGTAACAAT	12.73 Hinp1	12734279	CTGCCAAATGCGGTGAAAATGC	CACTCACATCGAGCCGGAAAAA	12.737	12911597	ATTCAGCGGCGAATAACTTG	GGCCGAGGAGCAGATACATA
16.12.30.8 (16.30)	Hagen et al 2019	3L	11.9	12277961	CGGACTTGAGCGACCTTCTA	AAAACGAGCGGACTGCTTC	12.4	12419849	GTCCCAGCACACAGCCTATT	CGGGCTGTAACGGTAACAAT	12.73 Hinp1	12734279	CTGCCAAATGCGGTGAAAATGC	CACTCACATCGAGCCGGAAAAA	12.737	12737959	ATTCAGCGGCGAATAACTTG	GGCCGAGGAGCAGATACATA
16.12.30.9 (16.30)	Hagen et al 2019	3L	11.9	12277961	CGGACTTGAGCGACCTTCTA	AAAACGAGCGGACTGCTTC	12.4	12419849	GTCCCAGCACACAGCCTATT	CGGGCTGTAACGGTAACAAT	12.73 Hinp1	12734279	CTGCCAAATGCGGTGAAAATGC	CACTCACATCGAGCCGGAAAAA	12.737	12737959	ATTCAGCGGCGAATAACTTG	GGCCGAGGAGCAGATACATA
82.2.5 (82)	Hagen et al 2019	3L	11.9	12277961	CGGACTTGAGCGACCTTCTA	AAAACGAGCGGACTGCTTC	12.4	12419849	GTCCCAGCACACAGCCTATT	CGGGCTGTAACGGTAACAAT	12.73 Hinp1	12734279	CTGCCAAATGCGGTGAAAATGC	CACTCACATCGAGCCGGAAAAA	12.737	12737959	ATTCAGCGGCGAATAACTTG	GGCCGAGGAGCAGATACATA
82.2.8 (82)	Hagen et al 2019	3L	11.9	12277961	CGGACTTGAGCGACCTTCTA	AAAACGAGCGGACTGCTTC	12.4	12419849	GTCCCAGCACACAGCCTATT	CGGGCTGTAACGGTAACAAT	12.73 Hinp1	12734279	CTGCCAAATGCGGTGAAAATGC	CACTCACATCGAGCCGGAAAAA	12.737	12737959	ATTCAGCGGCGAATAACTTG	GGCCGAGGAGCAGATACATA
137.10.4.22 (137)	This study	3L	WGS (Stern)	5911371	TCTATCCAGGACATCCTGTGTGCTGCAGGACGAGGCCGG	NA	WGS (Stern)	5915612	AAGGCAAAAAAAGAACCAAGTAAATATATTCTTAATCCG	NA	3L_7.0Fau	7001456	CCAAAACTTGCTTCACGATGC	GGAGACCTCGAACACATCCA	3L_7.07Hind	7072110	ATATGTGAGTTGGCTAGCGTT	CAATTGACAGAGGTGGGTAGC
137.10.5.15 (137)	This study	3L	WGS (Stern)	5911372	TCTATCCAGGACATCCTGTGTGCTGCAGGACGAGGCCGG	NA	WGS (Stern)	5915613	AAGGCAAAAAAAGAACCAAGTAAATATATTCTTAATCCG	NA	3L_7.0Fau	7001456	CCAAAACTTGCTTCACGATGC	GGAGACCTCGAACACATCCA	3L_7.07Hind	7072110	ATATGTGAGTTGGCTAGCGTT	CAATTGACAGAGGTGGGTAGC
21.5.5.16 (21)	This study	3L	WGS (Stern)	5911373	TCTATCCAGGACATCCTGTGTGCTGCAGGACGAGGCCGG	NA	WGS (Stern)	5915614	AAGGCAAAAAAAGAACCAAGTAAATATATTCTTAATCCG	NA	3L_7.37Hind	7716931	CATCTGGGCCAATTGAGAGG	ACGATCCGGCTAGTGATTGA	3L_7.87Hind	7871651	GGTTGTCAAAATATCTTTCGCCG	TTTTATTCATAGCTGATCCGGGA
21.5.5.2 (21)	This study	3L	WGS (Stern)	5911374	TCTATCCAGGACATCCTGTGTGCTGCAGGACGAGGCCGG	NA	WGS (Stern)	5915615	AAGGCAAAAAAAGAACCAAGTAAATATATTCTTAATCCG	NA	3L_7.37Hind	7716931	CATCTGGGCCAATTGAGAGG	ACGATCCGGCTAGTGATTGA	3L_7.87Hind	7871651	GGTTGTCAAAATATCTTTCGCCG	TTTTATTCATAGCTGATCCGGGA
56.1 (56)	This study	3L	WGS (Stern)	5911375	TCTATCCAGGACATCCTGTGTGCTGCAGGACGAGGCCGG	NA	WGS (Stern)	5915616	AAGGCAAAAAAAGAACCAAGTAAATATATTCTTAATCCG	NA	WGS (Stern)	9158540	TTAAATTTCGTGGTAATTAACGGACAGACATTGCTTTTA		3L_9.158HinP1I	9158887	GCTGAGTGAATGGAGCGAAA	CCTCAATCACGCACTGACTG
56.2 (56)	This study	3L	WGS (Stern)	5911376	TCTATCCAGGACATCCTGTGTGCTGCAGGACGAGGCCGG	NA	WGS (Stern)	5915617	AAGGCAAAAAAAGAACCAAGTAAATATATTCTTAATCCG	NA	WGS (Stern)	9158540	TTAAATTTCGTGGTAATTAACGGACAGACATTGCTTTTA		3L_9.158HinP1I	9158887	GCTGAGTGAATGGAGCGAAA	CCTCAATCACGCACTGACTG
6.6.7.3 (6)	This study	3L	WGS (Stern)	5911377	TCTATCCAGGACATCCTGTGTGCTGCAGGACGAGGCCGG	NA	WGS (Stern)	5915618	AAGGCAAAAAAAGAACCAAGTAAATATATTCTTAATCCG	NA	3L_6.80Fau	6807653	TGTGGACCTCGACCTTTTCT	CAACATTTTGCGGCCCAA	3L_6.85Eco	6852222	CGAAAGTGTTGGCCCGTATG	GAGGTGCAAACTGAACGAATTT
6.6.9.1 (6)	This study	3L	WGS (Stern)	5911378	TCTATCCAGGACATCCTGTGTGCTGCAGGACGAGGCCGG	NA	WGS (Stern)	5915619	AAGGCAAAAAAAGAACCAAGTAAATATATTCTTAATCCG	NA	3L_6.80Fau	6807653	TGTGGACCTCGACCTTTTCT	CAACATTTTGCGGCCCAA	3L_6.85Eco	6852222	CGAAAGTGTTGGCCCGTATG	GAGGTGCAAACTGAACGAATTT
7.14.1.5 (7)	This study	3L	WGS (Stern)	5911379	TCTATCCAGGACATCCTGTGTGCTGCAGGACGAGGCCGG	NA	WGS (Stern)	5915620	AAGGCAAAAAAAGAACCAAGTAAATATATTCTTAATCCG	NA	3L_7.75Hind	8096301	GGCCTTGCTCAGATCCTCAT	CAAAGCCCAGCGTTCACATA	3L_8.12Hind	8126404	CATCGAAAGTACACGCAACTC	AATGGATTGGACAACGCGG
7.14.3.1 (7)	This study	3L	WGS (Stern)	5911380	TCTATCCAGGACATCCTGTGTGCTGCAGGACGAGGCCGG	NA	WGS (Stern)	5915621	AAGGCAAAAAAAGAACCAAGTAAATATATTCTTAATCCG	NA	3L_7.75Hind	8096301	GGCCTTGCTCAGATCCTCAT	CAAAGCCCAGCGTTCACATA	3L_8.12Hind	8126404	CATCGAAAGTACACGCAACTC	AATGGATTGGACAACGCGG
9.2.9.7 (9)	This study	3L	WGS (Stern)	5911381	TCTATCCAGGACATCCTGTGTGCTGCAGGACGAGGCCGG	NA	WGS (Stern)	5915622	AAGGCAAAAAAAGAACCAAGTAAATATATTCTTAATCCG	NA	3L_8.425HpaI	8426329	CAGCCACAGTACCACCAGTA	CGATCCACTGTGAGAACTTCC	3L_8.43Eco	8436597	CAGCGTGTCCATTGGTGTG	TGCAGCAGTAGGGTCCTTTT
9.2.9.1.4 (9)	This study	3L	WGS (Stern)	5911382	TCTATCCAGGACATCCTGTGTGCTGCAGGACGAGGCCGG	NA	WGS (Stern)	5915623	AAGGCAAAAAAAGAACCAAGTAAATATATTCTTAATCCG	NA	3L_8.425HpaI	8426329	CAGCCACAGTACCACCAGTA	CGATCCACTGTGAGAACTTCC	3L_8.43Eco	8436597	CAGCGTGTCCATTGGTGTG	TGCAGCAGTAGGGTCCTTTT
8.1.5.1.1 (8.15)	This study	3L	14	14402074	TCCAACTGTGAGTGGGAGA	CAATCCTGGCAAATGAGGAA	14.2	14531682	TGAGGACATGAGCTTTTCTT	CTTGGCCAACTTATGTGAAC	NA	15075323	NA	NA	WGS (Stern)	15084689	NA	NA
8.6.4.2 (8.6)	This study	3L	14	14402074	TCCAACTGTGAGTGGGAGA	CAATCCTGGCAAATGAGGAA	14.2	14531682	TGAGGACATGAGCTTTTCTT	CTTGGCCAACTTATGTGAAC	NA	15075323	NA	NA	WGS (Stern)	15084689	NA	NA
11.16.5.1 (11)	This study	3L	14	14402074	TCCAACTGTGAGTGGGAGA	CAATCCTGGCAAATGAGGAA	14.2	14531682	TGAGGACATGAGCTTTTCTT	CTTGGCCAACTTATGTGAAC	NA	15075323	NA	NA	WGS (Stern)	15084689	NA	NA
39.3.4.4.5 (39)	This study	3L	14	14402074	TCCAACTGTGAGTGGGAGA	CAATCCTGGCAAATGAGGAA	14.2	14531682	TGAGGACATGAGCTTTTCTT	CTTGGCCAACTTATGTGAAC	NA	15075323	NA	NA	WGS (Stern)	15084689	NA	NA
39.3.4.6.6 (39)	This study	3L	14	14402074	TCCAACTGTGAGTGGGAGA	CAATCCTGGCAAATGAGGAA	14.2	14531682	TGAGGACATGAGCTTTTCTT	CTTGGCCAACTTATGTGAAC	NA	15075323	NA	NA	WGS (Stern)	15084689	NA	NA
* all primer sequences are shown (5'-3')
** all genome blasts were done in Flybase D. sim R2.02
